# Methylation content sensitive enzyme ddRAD (MCSeEd): a reference-free, whole genome profiling system to address cytosine/ adenine methylation changes

**DOI:** 10.1101/616532

**Authors:** Gianpiero Marconi, Stefano Capomaccio, Cinzia Comino, Alberto Acquadro, Ezio Portis, Andrea Porceddu, Emidio Albertini

## Abstract

Methods for investigating DNA methylation nowadays either require a reference genome and high coverage, or investigate only CG methylation. Moreover, no large-scale analysis can be performed for N^6^-methyladenosine (6mA). Here we describe the methylation content sensitive enzyme double-digest restriction-site-associated DNA (ddRAD) technique (MCSeEd), a reduced-representation, reference-free, cost-effective approach for characterizing whole genome methylation patterns across different methylation contexts (e.g., CG, CHG, CHH, 6mA). MCSeEd can also detect genetic variations among hundreds of samples. MCSeEd is based on parallel restrictions carried out by combinations of methylation insensitive and sensitive endonucleases, followed by next-generation sequencing. Moreover, we present a robust bioinformatic pipeline (available at https://bitbucket.org/capemaster/mcseed/src/master/) for differential methylation analysis combined with single nucleotide polymorphism calling without or with a reference genome.
