## Supplementary Table 1 for "Methylation content sensitive enzyme ddRAD (MCSeEd): a reference-free, whole genome profiling system to address cytosine/ adenine methylation changes"

### Sheet: Enzymes details
Table S1. Characteristics of the restriction enzymes used for the MCSeEd technique.
Enzyme	Recognition site	Cleavage site	Methyl sensitive	Cleavage blocked by	Methyl context
AciI	CCGC / GCGG	C'CGC / G'CGG	Yes	C 5mCGC / G 5mCGG	CG
PstI	CTGCAG	CTGCA'G	Yes	CTG 5mCAG	CHG
EcoT22I	ATGCAT	ATGCA'T	Yes	ATG 5mCAT	CHH
DpnII	GATC	'GATC	Yes	G 6mATC	6mA
MseI	TTAA	T'TAA	No	Not sensitive	"-"
