## Supplementary Table 2 for "Methylation content sensitive enzyme ddRAD (MCSeEd): a reference-free, whole genome profiling system to address cytosine/ adenine methylation changes"

### Sheet: Foglio2
Table S2. The three biological replicates for both the well-watered (WW1, WW2, WW3) and drought stress (DS1, DS2, DS3) leaves were independently digested with context-specific (AciI/CG, PstI/CHG, EcoT22I/CHH, DpnII/6mA) sensitive methylation enzymes in combination with the nonsensitive MseI. Each biological replicate was identified by a specific code (P1, P2, P3, P7, P8, P9, P10, P11, P12, P22, P…
Sample	AciI (CG)	Pst I (CHG)	EcoT22I (CHH)	Index		Sample	DpnII (6mA)	Index
WW1	WW1_P7	WW1_P1	WW1_P10	Illumina Index 2 (CGATGT)		WW1	WW1_P22	Illumina Index 5 (ACAGTG)
WW2	WW2_P8	WW2_P2	WW2_P11			WW2	WW2_P23
WW3	WW2_P9	WW2_P3	WW2_P12			WW3	WW2_P24
DS1	DS1_P7	DS1_P1	DS1_P10	Illumina Index 4 (TGACCA)		DS1	DS1_P22	Illumina Index 6 (GCCAAT)
DS2	DS2_P8	DS2_P2	DS2_P11			DS2	DS2_P23
DS3	DS3_P9	DS2_P3	DS2_P12			DS3	DS2_P24
