## Supplementary Table 3 for "Methylation content sensitive enzyme ddRAD (MCSeEd): a reference-free, whole genome profiling system to address cytosine/ adenine methylation changes"

### Sheet: sequencing summary
Table S3. Sequencing data summary.
DROUGHT STRESS
Sequencing library ID	Sample ID	Data		Unique mapped reads
		Raw	Trimmed	Genome dependent	Genome independent
aci_Ctrl1	CG_WW1	2388408	2385504	1525511	1878771
aci_Ctrl2	CG_WW2	3113347	3110124	1985270	2497804
aci_Ctrl3	CG_WW3	2774564	2771622	1817523	2238632
aci_STR1	CG_DS1	1650609	1648726	985164	1280395
aci_STR2	CG_DS2	2093136	2091211	1282343	1636612
aci_STR3	CG_DS3	1312412	1311258	779195	1009354
pst_Ctrl1	CHG_WW1	9464822	9240774	7339165	2855504
pst_Ctrl2	CHG_WW2	10872660	10635943	8445281	3305031
pst_Ctrl3	CHG_WW3	9983361	9808322	7755378	3070589
pst_STR1	CHG_DS1	9523645	9290785	7250626	3107267
pst_STR2	CHG_DS2	11001618	10765756	8413518	3622088
pst_STR3	CHG_DS3	11167679	10940752	8558969	3697819
eco_Ctrl1	CHH_WW1	856575	856128	271639	386212
eco_Ctrl2	CHH_WW2	1635057	1634037	522185	739894
eco_Ctrl3	CHH_WW3	1535066	1534118	486731	689498
eco_STR1	CHH_DS1	1213168	1212037	410388	582428
eco_STR2	CHH_DS2	1489958	1488852	495349	705810
eco_STR3	CHH_DS3	1521372	1520083	505159	715989
dpnII_Ctrl1	6mA_WW1	18199161	18089003	5490557	7687557
dpnII_Ctrl2	6mA_WW2	19808917	19689527	5970295	8392403
dpnII_Ctrl3	6mA_WW3	21678810	21591350	6563570	9146490
dpnII_STR1	6mA_DS1	14161122	14071769	4191292	5910089
dpnII_STR2	6mA_DS2	14401059	14293920	4263840	6022857
dpnII_STR3	6mA_DS3	15561366	15487395	4626729	6489713
B73-VALIDATION
Sequencing library ID	Sample ID	Data		Genome dependent unique mapped reads
		Raw	Trimmed
aci_shoot1_P7.fq.gz	CG_S1	2821566	2760210	1726164
aci_shoot2_P8.fq.gz	CG_S2	1837839	1714971	1107892
aci_shoot3_P9.fq.gz	CG_S3	2170047	2024572	1294943
aci_root2_P7.fq.gz	CG_R1	3643778	3536468	2289999
aci_root2_P8.fq.gz	CG_R2	2812742	2593069	1726573
aci_root3_P9.fq.gz	CG_R3	3206832	3005469	1966342
pstI_shoot1_P1.fq.gz	CHG_S1	613396	476741	331235
pstI_shoot3_P2.fq.gz	CHG_S2	586430	427459	308078
pstI_shoot3_P3.fq.gz	CHG_S3	490868	377073	275865
pstI_root2_P1.fq.gz	CHG_R1	961833	699349	486294
pstI_root2_P2.fq.gz	CHG_R2	1066167	667653	482601
pstI_root3_P3.fq.gz	CHG_R3	880419	607130	443481
eco_shoot1_P10.fq.gz	CHH_S1	3460021	3203987	1323085
eco_shoot3_P11.fq.gz	CHH_S2	3425921	3208069	1327672
eco_shoot3_P12.fq.gz	CHH_S3	3567804	3395849	1405644
eco_root2_P10.fq.gz	CHH_R1	5012467	4521461	1888504
eco_root2_P11.fq.gz	CHH_R2	5302757	4904721	2053479
eco_root3_P12.fq.gz	CHH_R3	5888118	5500141	2297982
