## Supplementary Table 4 for "Methylation content sensitive enzyme ddRAD (MCSeEd): a reference-free, whole genome profiling system to address cytosine/ adenine methylation changes"

### Sheet: Methylation sequencing statisti
Table S4. Methylation sequencing statistics. Uniquely mapped loci (MCSeEd loci) were normalized, filtered, and then analyzed with Methylkit to infer the number of differentially methylated positions (DMPs) between the WW and DS samples, as either hypermethylated or hypomethylated.
		CG	CHG	CHH	6mA	total
GENOME DEPENDENT STRATEGY
MCSeEd loci		544241	161100	286889	1629894	2622124
Normalized library		544240	76578	286888	1629893	2537599
Filtered library*		66236	37845	57115	318607	479803
Methylkit filtered		51550	35421	50086	284731	421788
DMPs	D >5	14116	30060	18313	118269	180758
DMPs	Hypermethylated	8743	15991	14166	60416	99316
DMPs	Hypomethylated	5373	14069	4147	57853	81442
GENOME INDEPENDENT STRATEGY
MCSeEd loci		308656	125461	252431	1571813	2258361
Normalized library		300949	117407	251607	1557063	2227026
Filtered library*		58075	24560	48703	480347	611685
Methylkit filtered		33550	22440	34389	400599	490978
DMPs	D >5	8226	18977	10889	143389	181481
DMPs	Hypermethylated	6113	9089	9101	67022	91325
DMPs	Hypomethylated	2113	9888	1788	76367	90156
* CG/CHG/CHH mean 4/ SD 8 ; mA mean 4/ SD 6
