## Supplementary Table 5 for "Methylation content sensitive enzyme ddRAD (MCSeEd): a reference-free, whole genome profiling system to address cytosine/ adenine methylation changes"

### Sheet: gene-windows mapping
Table S5. Mapping location of each MCSeEd locus investigated in gene-windows (2.5kb up TSS, gene body and 2.5kb down TTS regions).
Enzyme combination	Context	Genes uniquely explored by MCSeEd	Genes/genome (%)	Mean MCSeEd loci per gene window
AciI-MseI	CG	36523	92.8771	6.61
PstI-MseI	CHG	30676	78.0083	2.96
EcoT22I-MseI	CHH	32368	82.3111	2.99
DpnII-MseI	6mA	38588	98.1284	12.58
