## Supplementary Table 6 for "Methylation content sensitive enzyme ddRAD (MCSeEd): a reference-free, whole genome profiling system to address cytosine/ adenine methylation changes"

### Sheet: DMPs_DMRs
Table S6. Drought stress differentially methylated positions (DMPs) for the genome-dependent and genome-independent strategies, and differentially methylated regions (DMRs) for the genome-dependent strategy, as identified for each context (CG, CHG CHH, 6mA).
Drought Stress
	Genome dependence	CG	CHG	CHH	6mA	Total
DMPs	Dependent	14116	30060	18313	118269	180758
DMPs	Independent	8226	18977	10889	143389	181481
DMRs	Dependent	347	836	205	4338	5726
