## Supplementary Table 8 for "Methylation content sensitive enzyme ddRAD (MCSeEd): a reference-free, whole genome profiling system to address cytosine/ adenine methylation changes"

### Sheet: legend
Table S8. Windows size calculations. Windows with a size range from 100 to 1500 bp were tested. Bars represent the ratio between the number of clusters containing DMPs for each window size and the window size (i.e., 347 clusters/ 800 bp = 0.434).

### Sheet: cg_windows
Window size	Total clusters	Cluster with 2 DMPs	Cluster with 3 DMPs	Cluster with 4 DMPs	Cluster with 5 DMPs	Cluster with 6 DMPs	Cluster with 7 DMPs	Cluster with 8 DMPs	Mean cluster size (bp)	Total clusters/window
100	28	28	0	0	0	0	0	0	40	0.28
200	51	51	0	0	0	0	0	0	91	0.255
300	96	96	0	0	0	0	0	0	166	0.32
400	131	131	0	0	0	0	0	0	214	0.3275
500	201	200	1	0	0	0	0	0	303	0.402
600	257	250	7	0	0	0	0	0	369	0.428333
700	303	292	10	1	0	0	0	0	423	0.432857
800	347	333	13	1	0	0	0	0	471	0.43375
900	390	375	14	1	0	0	0	0	514	0.433333
1000	428	414	13	1	0	0	0	0	554	0.428
1100	454	435	18	1	0	0	0	0	598	0.412727
1200	487	466	20	1	0	0	0	0	639	0.405833
1300	513	488	24	1	0	0	0	0	685	0.394615
1400	545	517	27	1	0	0	0	0	732	0.389286
1500	575	545	28	2	0	0	0	0	779	0.383333
Windows	Total clusters/window
d100	0.28
d200	0.255
d300	0.32
d400	0.3275
d500	0.402
d600	0.428333
d700	0.432857
d800	0.43375
d900	0.433333
d1000	0.428
d1100	0.412727
d1200	0.405833
d1300	0.394615
d1400	0.389286
d1500	0.383333

### Sheet: chg_windows
Window size	Total clusters	Cluster with 2 DMPs	Cluster with 3 DMPs	Cluster with 4 DMPs	Cluster with 5 DMPs	Cluster with 6 DMPs	Cluster with 7 DMPs	Cluster with 8 DMPs	Mean cluster size (bp)	Total clusters/window
100	111	111	0	0	0	0	0	0	31	1.11
200	223	221	2	0	0	0	0	0	98	1.115
300	385	382	3	0	0	0	0	0	164	1.28333
400	620	609	11	0	0	0	0	0	241	1.55
500	836	818	17	1	0	0	0	0	300	1.672
600	997	965	31	1	0	0	0	0	352	1.66167
700	1162	1116	45	1	0	0	0	0	405	1.66
800	1328	1257	69	2	0	0	0	0	465	1.66
900	1475	1380	92	3	0	0	0	0	519	1.63889
1000	1623	1504	115	4	0	0	0	0	577	1.623
1100	1735	1598	129	8	0	0	0	0	626	1.57727
1200	1858	1698	149	11	0	0	0	0	677	1.54833
1300	1957	1785	157	14	1	0	0	0	722	1.50538
1400	2043	1851	176	15	1	0	0	0	769	1.45929
1500	2141	1931	189	19	2	0	0	0	822	1.42733
Windows	Total clusters/window
d100	1.11
d200	1.115
d300	1.28333
d400	1.55
d500	1.672
d600	1.66167
d700	1.66
d800	1.66
d900	1.63889
d1000	1.623
d1100	1.57727
d1200	1.54833
d1300	1.50538
d1400	1.45929
d1500	1.42733

### Sheet: chh_windows
Window size	Total clusters	Cluster with 2 DMPs	Cluster with 3 DMPs	Cluster with 4 DMPs	Cluster with 5 DMPs	Cluster with 6 DMPs	Cluster with 7 DMPs	Cluster with 8 DMPs	Mean cluster size (bp)	Total clusters/window
100	28	18	0	0	0	0	0	0	33	0.28
200	51	32	0	0	0	0	0	0	81	0.255
300	96	55	0	0	0	0	0	0	157	0.32
400	131	75	0	0	0	0	0	0	210	0.328
500	201	112	0	0	0	0	0	0	292	0.402
600	257	147	2	0	0	0	0	0	364	0.428
700	303	175	4	0	0	0	0	0	419	0.433
800	347	200	5	0	0	0	0	0	465	0.434
900	390	233	7	0	0	0	0	0	528	0.433
1000	428	266	7	0	0	0	0	0	578	0.428
1100	454	293	9	0	0	0	0	0	630	0.413
1200	487	311	13	0	0	0	0	0	680	0.406
1300	513	332	14	1	0	0	0	0	729	0.395
1400	545	345	15	1	0	0	0	0	772	0.389
1500	575	377	18	1	0	0	0	0	827	0.383
Windows	Total clusters/window
d100	0.28
d200	0.255
d300	0.32
d400	0.328
d500	0.402
d600	0.428
d700	0.433
d800	0.434
d900	0.433
d1000	0.428
d1100	0.413
d1200	0.406
d1300	0.395
d1400	0.389
d1500	0.383

### Sheet: 6mA_windows
Window size	Total clusters	Cluster with 2 DMPs	Cluster with 3 DMPs	Cluster with 4 DMPs	Cluster with 5 DMPs	Cluster with 6 DMPs	Cluster with 7 DMPs	Cluster with 8 DMPs	Mean cluster size (bp)	Total clusters/window
100	28	226	0	0	0	0	0	0	48	0.28
200	51	512	1	0	0	0	0	0	107	0.255
300	96	982	10	0	0	0	0	0	180	0.32
400	131	1589	30	0	0	0	0	0	252	0.328
500	201	2263	69	0	0	0	0	0	321	0.402
600	257	2958	114	1	0	0	0	0	386	0.428
700	303	3579	156	4	0	0	0	0	443	0.433
800	347	4122	207	9	0	0	0	0	498	0.434
900	390	4609	261	18	0	0	0	0	552	0.433
1000	428	5024	336	25	0	0	0	0	608	0.428
1100	454	5492	381	35	1	0	0	0	661	0.413
1200	487	5912	439	42	2	0	0	0	715	0.406
1300	513	6336	508	45	3	0	0	0	770	0.395
1400	545	6695	555	66	7	0	0	0	826	0.389
1500	575	7100	609	74	7	2	1	0	881	0.383
Windows	Total clusters/window
d100	0.28
d200	0.255
d300	0.32
d400	0.328
d500	0.402
d600	0.428
d700	0.433
d800	0.434
d900	0.433
d1000	0.428
d1100	0.413
d1200	0.406
d1300	0.395
d1400	0.389
d1500	0.383

### Sheet: median length
	CG	CHG	CHH	6mA
DS mean	471.063	299.797	465.117	498
DS median	485	325	484	506
