## Supplementary Table 12 for "Methylation content sensitive enzyme ddRAD (MCSeEd): a reference-free, whole genome profiling system to address cytosine/ adenine methylation changes"

### Sheet: Legend
Table S12. Quantitative methylation sensitive restriction enzyme (qMSRE) validation test of 10 randomly chosen DMPs (DMP_A to DMP_J). Three biological replicates were used for each treatment (WW1, WW2, WW3, DS1, DS2, DS3). MOCK: samples not digested. DIG: samples digested with methylation context specific restriction enzyme. GAPDH was used as housekeeping gene. MOCK_WW1 was used as calibrator. Er…
sample	Sample name
DMP_	Raw Ct value for the given DMP
GAPDH	Raw Ct value for housekeeping gene
RML	Relative methylation level
RML_mean	Mean relative methylation level
STD	Standard deviation

### Sheet: qMRE
	Sample	DMP_A	GAPDH	RML	RML_mean	STD		DMP_A	RML_mean	STD
	MOCK_WW	23.22	22.37	1	1.1101	0.152683		MOCK_WW	1.1101	0.152683
	MOCK_WW	23.11	22.65	1.2844				DIG_WW	0.0237333	0.00134288
	MOCK_WW	23.33	22.55	1.0459				MOCK_DS	1.24517	0.070097
	DIG_WW	27.88	21.24	0.0243	0.0237333	0.00134288		DIG_DS	0.0452333	0.00167432
	DIG_WW	27.98	21.37	0.0247
	DIG_WW	28.08	21.3	0.0222
	MOCK_DS	22.86	22.38	1.268	1.24517	0.070097
	MOCK_DS	22.96	22.52	1.301
	MOCK_DS	23.06	22.45	1.1665
	DIG_DS	27.42	21.78	0.0462	0.0452333	0.00167432		DMP_A position
	DIG_DS	27.52	21.88	0.0462				chr	start	end
	DIG_DS	27.72	21.98	0.0433				4	30656910	30656910
	Sample	DMP_B	GAPDH	RML	RML_mean	STD		DMP_B	RML_mean	STD
	MOCK_WW	24.92	23.48	1	0.964683	0.0341517		MOCK_WW	0.964683	0.0341517
	MOCK_WW	24.76	23.21	0.93183				DIG_WW	0.0771033	0.009094
	MOCK_WW	24.84	23.34	0.96222				MOCK_DS	1.05497	0.0859522
	DIG_WW	27.44	21.78	0.06662	0.0771033	0.009094		DIG_DS	0.02989	0.00153522
	DIG_WW	27.22	21.88	0.08182
	DIG_WW	27.3	21.98	0.08287
	MOCK_DS	24.98	23.52	0.98724	1.05497	0.0859522
	MOCK_DS	24.7	23.48	1.15166
	MOCK_DS	24.9	23.5	1.026
	DIG_DS	28.07	21.24	0.03144	0.02989	0.00153522		DMP_B position
	DIG_DS	28.36	21.37	0.02837				chr	start	end
	DIG_DS	28.21	21.3	0.02986				4	72529195	72529195
	Sample	DMP_C	GAPDH	RML	RML_mean	STD		DMP_C	RML_mean	STD
	MOCK_WW	24.46	23.17	1	1.04667	0.0503322		MOCK_WW	1.04667	0.0503322
	MOCK_WW	24.34	23.2	1.1				DIG_WW	0.0266667	0.0057735
	MOCK_WW	24.4	23.18	1.04				MOCK_DS	1.18	0.175214
	DIG_WW	27.8	21.44	0.03	0.0266667	0.0057735		DIG_DS	0.0566667	0.011547
	DIG_WW	28.13	21.33	0.02
	DIG_WW	27.96	21.6	0.03
	MOCK_DS	23.47	22.46	1.19	1.18	0.175214
	MOCK_DS	23.17	22.35	1.35
	MOCK_DS	23.82	22.54	1
	DIG_DS	27.85	21.94	0.05	0.0566667	0.011547		DMP_C position
	DIG_DS	27.34	21.99	0.07				chr	start	end
	DIG_DS	27.59	21.66	0.05				8	144691746	144691746
	Sample	DMP_D	GAPDH	RML	RML_mean	STD		DMP_D	RML_mean	STD
	MOCK_WW	23.22	23.17	1	0.94	0.087178		MOCK_WW	0.94	0.087178
	MOCK_WW	23.28	23.2	0.98				DIG_WW	0.63	0.0953939
	MOCK_WW	23.5	23.18	0.84				MOCK_DS	1.06333	0.0737111
	DIG_WW	22.48	21.44	0.52	0.63	0.0953939		DIG_DS	0.746667	0.126623
	DIG_WW	21.96	21.33	0.68
	DIG_WW	22.22	21.6	0.69
	MOCK_DS	22.37	22.46	1.09	1.06333	0.0737111
	MOCK_DS	22.43	22.35	0.98
	MOCK_DS	22.4	22.54	1.12
	DIG_DS	22.16	21.94	0.89	0.746667	0.126623		DMP_D position
	DIG_DS	22.58	21.99	0.7				chr	start	end
	DIG_DS	22.37	21.66	0.65				7	97039143	97039143
	Sample	DMP_E	GAPDH	RML	RML_mean	STD		DMP_E	RML_mean	STD
	MOCK_WW	25.1	23.17	1	0.956703	0.0429786		MOCK_WW	0.956703	0.0429786
	MOCK_WW	25.27	23.2	0.91405				DIG_WW	0.0146957	0.00181321
	MOCK_WW	25.18	23.18	0.95606				MOCK_DS	0.834977	0.18052
	DIG_WW	29.87	21.44	0.015427	0.0146957	0.00181321		DIG_DS	0.0395937	0.00786342
	DIG_WW	30.07	21.33	0.012631
	DIG_WW	29.97	21.6	0.016029
	MOCK_DS	24.39	22.46	1	0.834977	0.18052
	MOCK_DS	24.97	22.35	0.64218
	MOCK_DS	24.7	22.54	0.86275
	DIG_DS	28.58	21.94	0.04864	0.0395937	0.00786342		DMP_E position
	DIG_DS	29.11	21.99	0.035746				chr	start	end
	DIG_DS	28.84	21.66	0.034395				3	187828556	187828556
	Sample	DMP_F	GAPDH	RML	RML_mean	STD		DMP_F	RML_mean	STD
	MOCK_WW	27.62	23.17	1	1.04666	0.047014		MOCK_WW	1.04666	0.047014
	MOCK_WW	27.51	23.2	1.09402				DIG_WW	0.626013	0.0710923
	MOCK_WW	27.56	23.18	1.04595				MOCK_DS	1.01361	0.0915325
	DIG_WW	26.57	21.44	0.64631	0.626013	0.0710923		DIG_DS	0.944303	0.137116
	DIG_WW	26.72	21.33	0.54698
	DIG_WW	26.64	21.6	0.68475
	MOCK_DS	27.06	22.46	0.90821	1.01361	0.0915325
	MOCK_DS	26.71	22.35	1.05946
	MOCK_DS	26.88	22.54	1.07315
	DIG_DS	26.53	21.94	0.91405	0.944303	0.137116		DMP_F position
	DIG_DS	26.3	21.99	1.09402				chr	start	end
	DIG_DS	26.41	21.66	0.82484				2	243987147	243987147
	Sample	DMP_G	GAPDH	RML	RML_mean	STD		DMP_G	RML_mean	STD
	MOCK_WW	27.36	23.23	1	0.962693	0.0370723		MOCK_WW	0.962693	0.0370723
	MOCK_WW	27.34	23.09	0.92586				DIG_WW	0.61773	0.0847379
	MOCK_WW	27.35	23.16	0.96222				MOCK_DS	0.855603	0.101002
	DIG_WW	27.25	22.59	0.71164	0.61773	0.0847379		DIG_DS	1.00487	0.11827
	DIG_WW	27.43	22.36	0.54698
	DIG_WW	27.34	22.4	0.59457
	MOCK_DS	26.89	22.46	0.82484	0.855603	0.101002
	MOCK_DS	26.85	22.32	0.77356
	MOCK_DS	26.57	22.39	0.96841
	DIG_DS	26.49	22.14	0.8683	1.00487	0.11827		DMP_G position
	DIG_DS	26.22	22.2	1.07315				chr	start	end
	DIG_DS	26.19	22.17	1.07315				4	132294687	132294687
	Sample	DMP_H	GAPDH	RML	RML_mean	STD		DMP_H	RML_mean	STD
	MOCK_WW	28.36	23.11	1	0.93941	0.122168		MOCK_WW	0.93941	0.122168
	MOCK_WW	28.65	23.05	0.79879				DIG_WW	0.39469	0.0667885
	MOCK_WW	28.55	23.33	1.01944				MOCK_DS	0.749527	0.0677338
	DIG_WW	29.5	22.52	0.32942	0.39469	0.0667885		DIG_DS	0.584337	0.0435904
	DIG_WW	29.23	22.78	0.4629
	DIG_WW	29.36	22.65	0.39175
	MOCK_DS	28.16	22.42	0.73014	0.749527	0.0677338
	MOCK_DS	28.26	22.71	0.82484
	MOCK_DS	28.38	22.56	0.6936
	DIG_DS	28.63	22.41	0.53654	0.584337	0.0435904		DMP_H position
	DIG_DS	28.4	22.41	0.6219				chr	start	end
	DIG_DS	28.51	22.45	0.59457				5	148610034	148610034
	Sample	DMP_I	GAPDH	RML	RML_mean	STD		DMP_I	RML_mean	STD
	MOCK_WW	30.71	23.23	1	1.14323	0.146455		MOCK_WW	1.14323	0.146455
	MOCK_WW	30.17	23.09	1.29271				DIG_WW	0.122975	0.0535049
	MOCK_WW	30.44	23.16	1.13697				MOCK_DS	1.20394	0.249401
	DIG_WW	32.73	22.59	0.18134	0.122975	0.0535049		DIG_DS	0.417583	0.0653668
	DIG_WW	33.85	22.36	0.076245
	DIG_WW	33.3	22.4	0.11134
	MOCK_DS	30	22.46	0.96222	1.20394	0.249401
	MOCK_DS	29.21	22.32	1.46037
	MOCK_DS	29.6	22.39	1.18922
	DIG_DS	30.75	22.14	0.48418	0.417583	0.0653668		DMP_I position
	DIG_DS	31.3	22.2	0.35352				chr	start	end
	DIG_DS	31.02	22.17	0.41505				7	107660942	107660942
	Sample	DMP_J	GAPDH	RML	RML_mean	STD		DMP_J	RML_mean	STD
	MOCK_WW	26.05	23.11	1	1.03843	0.0665627		MOCK_WW	1.03843	0.0665627
	MOCK_WW	25.99	23.05	1				DIG_WW	0.869587	0.133556
	MOCK_WW	26.1	23.33	1.11529				MOCK_DS	1.03266	0.0839886
	DIG_WW	25.55	22.14	0.73958	0.869587	0.133556		DIG_DS	0.43183	0.0249335
	DIG_WW	25.13	22.2	1.00643
	DIG_WW	25.34	22.17	0.86275
	MOCK_DS	25.22	22.46	1.12247	1.03266	0.0839886
	MOCK_DS	25.33	22.32	0.95606
	MOCK_DS	25.3	22.39	1.01944
	DIG_DS	26.86	22.52	0.40714	0.43183	0.0249335		DMP_J position
	DIG_DS	26.94	22.78	0.457				chr	start	end
	DIG_DS	26.9	22.65	0.43135				1	56033952	56033952

### Sheet: t-test
	DIG_DS_DMP_A	DIG_WW_DMP_A	MOCK_DS_DMP_A
DIG_WW_DMP_A	0.0054	-
MOCK_DS_DMP_A	0.0011	0.0011	-
MOCK_WW_DMP_A	0.0068	0.0065	0.2629
	DIG_DS_DMP_B	DIG_WW_DMP_B	MOCK_DS_DMP_B
DIG_WW_DMP_B	0.00994	-	-
MOCK_DS_DMP_B	0.00234	0.00236	-
MOCK_WW_DMP_B	0.00043	0.00022	0.20357
	DIG_DS_DMP_C	DIG_WW_DMP_C	MOCK_DS_DMP_C
DIG_WW_DMP_C	0.0286	-	-
MOCK_DS_DMP_C	0.0078	0.00755	-
MOCK_WW_DMP_C	0.0005	0.00071	0.31717
	DIG_DS_DMP_D	DIG_WW_DMP_D	MOCK_DS_DMP_D
DIG_WW_DMP_D	0.2763	-	-
MOCK_DS_DMP_D	0.0295	0.0042	-
MOCK_WW_DMP_D	0.1036	0.0144	0.1366
	DIG_DS_DMP_E	DIG_WW_DMP_E	MOCK_DS_DMP_E
DIG_WW_DMP_E	0.03002	-	-
MOCK_DS_DMP_E	0.01661	0.01578	-
MOCK_WW_DMP_E	0.0005	0.00068	0.36379
	DIG_DS_DMP_F	DIG_WW_DMP_F	MOCK_DS_DMP_F
DIG_WW_DMP_F	0.0374	-	-
MOCK_DS_DMP_F	0.5139	0.0053	-
MOCK_WW_DMP_F	0.3252	0.0019	0.6139
	DIG_DS_DMP_G	DIG_WW_DMP_G	MOCK_DS_DMP_G
DIG_WW_DMP_G	0.013	-	-
MOCK_DS_DMP_G	0.174	0.037	-
MOCK_WW_DMP_G	0.608	0.01	0.199
	DIG_DS_DMP_H	DIG_WW_DMP_H	MOCK_DS_DMP_H
DIG_WW_DMP_H	0.02	-	-
MOCK_DS_DMP_H	0.0309	0.003	-
MOCK_WW_DMP_H	0.0265	0.0059	0.0962
	DIG_DS_DMP_I	DIG_WW_DMP_I	MOCK_DS_DMP_I
DIG_WW_DMP_I	0.0042	-	-
MOCK_DS_DMP_I	0.0257	0.0141	-
MOCK_WW_DMP_I	0.0058	0.0031	0.7402
	DIG_DS_DMP_J	DIG_WW_DMP_J	MOCK_DS_DMP_J
DIG_WW_DMP_J	0.0261	-	-
MOCK_DS_DMP_J	0.0037	0.161	-
MOCK_WW_DMP_J	0.0015	0.1463	0.9275
