## Supplementary Table 14 for "Methylation content sensitive enzyme ddRAD (MCSeEd): a reference-free, whole genome profiling system to address cytosine/ adenine methylation changes"

### Sheet: Legend
Table S14. Allele specific methylation responsive (ASMR) site locations (2 kb upstream of the TSS, within genes, and 2 kb downstream of the TTS)

### Sheet: 2kb upstream the TSS
chr	SNP_position	gene start	gene end	gene ID
1	23013103	23012401	23014401	Zm00001d028103
1	33854148	33852910	33854910	Zm00001d028410
1	34901141	34900187	34902187	Zm00001d028432
1	42292164	42292050	42294050	Zm00001d028665
1	46905289	46903474	46905474	Zm00001d028804
1	206985918	206985131	206987131	Zm00001d031926
1	249242779	249242765	249244765	Zm00001d033064
1	254398174	254398042	254400042	Zm00001d033214
1	278614292	278612529	278614529	Zm00001d033919
1	285705809	285705808	285707808	Zm00001d034174
1	286352997	286351333	286353333	Zm00001d034197
1	291613327	291613251	291615251	Zm00001d034387
1	300063012	300062985	300064985	Zm00001d034689
1	301735788	301735379	301737379	Zm00001d034772
1	301735788	301734996	301736996	Zm00001d034771
2	4324268	4322615	4324615	Zm00001d002011
2	6634939	6634877	6636877	Zm00001d002143
2	13635476	13633509	13635509	Zm00001d002482
2	67259489	67257619	67259619	Zm00001d003914
2	180797106	180796219	180798219	Zm00001d005619
3	6130218	6130165	6132165	Zm00001d039508
3	25811321	25810352	25812352	Zm00001d040071
3	173344782	173343540	173345540	Zm00001d042605
3	178543538	178543011	178545011	Zm00001d042737
3	214766118	214765155	214767155	Zm00001d043954
3	227751901	227750042	227752042	Zm00001d044431
3	234419388	234417575	234419575	Zm00001d044666
4	77037494	77036262	77038262	Zm00001d050257
5	7547942	7547038	7549038	Zm00001d013273
5	19008122	19006180	19008180	Zm00001d013741
5	27909474	27909377	27911377	Zm00001d013997
5	88305421	88304260	88306260	Zm00001d015397
5	92461849	92461123	92463123	Zm00001d015476
5	184496425	184496209	184498209	Zm00001d017077
5	214939082	214937176	214939176	Zm00001d018130
6	7401189	7400215	7402215	Zm00001d035162
6	105991826	105989903	105991903	Zm00001d036903
6	127269017	127267091	127269091	Zm00001d037497
6	156984783	156984729	156986729	Zm00001d038420
6	168505069	168504016	168506016	Zm00001d038998
7	10116842	10115917	10117917	zma-MIR167e
8	5857116	5855214	5857214	Zm00001d008342
8	13032268	13030315	13032315	Zm00001d008562
8	28094101	28093940	28095940	Zm00001d008977
8	107400232	107399764	107401764	Zm00001d010284
8	162791133	162789981	162791981	Zm00001d011850
8	168615498	168613878	168615878	Zm00001d012131
8	174482341	174481220	174483220	Zm00001d012438
10	88684467	88684357	88686357	Zm00001d024799
10	134108818	134107816	134109816	Zm00001d025933
10	136894272	136893726	136895726	Zm00001d026047
10	143756030	143755099	143757099	Zm00001d026336

### Sheet: within genes 
chr	SNP_position	gene start	gene end	gene ID
1	2883493	2878535	2889452	Zm00001d027320
1	3773609	3772168	3775082	Zm00001d027362
1	6022646	6020779	6023318	Zm00001d027469
1	14702568	14702216	14704540	Zm00001d027837
1	30799108	30793737	30799897	Zm00001d028325
1	34649135	34649020	34655072	Zm00001d028426
1	36826532	36826368	36843555	Zm00001d028490
1	40284579	40283742	40287068	Zm00001d028599
1	45111124	45107095	45112661	Zm00001d028744
1	65437694	65437607	65438264	Zm00001d029299
1	199716094	199715758	199718643	Zm00001d031727
1	226215773	226214946	226222971	Zm00001d032432
1	227425927	227425270	227425993	Zm00001d022926
1	228420151	228418762	228431630	Zm00001d032498
1	233739607	233736078	233743014	Zm00001d032670
1	298426498	298422859	298427050	Zm00001d034629
2	3370283	3367272	3374233	Zm00001d001945
2	3952734	3952212	3954752	Zm00001d001984
2	10595968	10595493	10598060	Zm00001d002339
2	11473887	11470204	11474115	Zm00001d002378
2	13298213	13293936	13307750	Zm00001d002462
2	13952855	13952781	13953365	Zm00001d002494
2	27446251	27443632	27447830	Zm00001d002938
2	39906786	39906034	39907044	Zm00001d003317
2	47891874	47890233	47901925	Zm00001d003556
2	90081115	90080589	90083187	Zm00001d004190
2	180839414	180837844	180839608	Zm00001d005620
2	185235605	185226462	185236893	Zm00001d005736
2	201961304	201957643	201964027	Zm00001d006212
2	215025947	215023176	215029253	Zm00001d006714
2	236515463	236515279	236515626	Zm00001d007631
3	752194	750258	754984	Zm00001d039260
3	6567350	6563954	6567416	Zm00001d039519
3	19384081	19381633	19385490	Zm00001d039920
3	35243984	35243925	35244473	Zm00001d040271
3	113862806	113860754	113865747	Zm00001d041346
3	126667258	126665476	126667691	Zm00001d041549
3	135914488	135907340	135914907	Zm00001d041751
3	139083918	139054103	139086201	Zm00001d041816
3	146590643	146589411	146590838	Zm00001d041984
3	158421213	158421207	158424170	Zm00001d042269
3	182509188	182508943	182514234	Zm00001d042869
3	207874060	207872999	207876887	Zm00001d043701
3	222537590	222536200	222537794	Zm00001d044230
4	20813631	20799505	20819536	Zm00001d049211
4	21655022	21651502	21656668	Zm00001d049225
4	21758459	21757596	21759238	Zm00001d049228
4	26398635	26393726	26401360	Zm00001d049325
4	43395675	43385369	43395876	Zm00001d049759
4	77464489	77463528	77464649	Zm00001d050269
4	82010237	82004913	82010291	Zm00001d050336
4	160248724	160248452	160249003	Zm00001d051485
4	176257326	176245559	176257814	Zm00001d052001
4	177963364	177962645	177966994	Zm00001d052057
4	181466957	181466286	181472201	Zm00001d052157
4	187579048	187573638	187579315	Zm00001d052343
4	191501062	191500962	191502109	Zm00001d052500
4	202872337	202871774	202875602	Zm00001d052865
4	203092686	203088415	203093168	Zm00001d052873
4	223041371	222969266	223050007	Zm00001d053262
4	230633231	230626155	230634841	Zm00001d053409
4	240332092	240330758	240332367	Zm00001d053746
4	245960501	245959882	245967187	Zm00001d054076
5	1223468	1221504	1223598	Zm00001d012859
5	1914020	1908305	1915026	Zm00001d012916
5	9534036	9523575	9534370	Zm00001d013358
5	22402972	22389218	22414978	Zm00001d013845
5	32419992	32419753	32460975	Zm00001d014099
5	75194117	75192664	75194979	Zm00001d015091
5	145590257	145590206	145591017	Zm00001d016121
5	153844991	153844459	153845540	Zm00001d016256
5	154061783	154044507	154062350	Zm00001d016259
5	166735143	166731622	166735965	Zm00001d016544
5	209716737	209714173	209717529	Zm00001d017896
5	220904664	220902906	220907799	Zm00001d018441
5	221973166	221970822	221973170	Zm00001d018503
6	3286081	3285705	3286769	Zm00001d035054
6	91335034	91330782	91336849	Zm00001d036534
6	104840871	104840849	104844174	Zm00001d036865
6	117744321	117736699	117745908	Zm00001d037246
6	119278901	119278898	119279182	Zm00001d037280
6	132828715	132828573	132836981	Zm00001d037650
6	134992370	134992108	134994036	Zm00001d037714
6	141976276	141972442	141976417	Zm00001d037918
6	162816811	162814646	162816895	Zm00001d038699
6	167237234	167236940	167241191	Zm00001d038932
6	170225726	170221278	170225996	Zm00001d039111
7	34338519	34337921	34346938	Zm00001d019449
7	43321841	43298735	43322873	Zm00001d019568
7	91008599	91006569	91010379	Zm00001d020086
7	145759205	145757912	145759757	Zm00001d021199
7	155092373	155092264	155097289	Zm00001d021522
7	169291248	169289768	169291428	Zm00001d022067
7	173857259	173856056	173858774	Zm00001d022260
8	15712452	15709776	15717221	Zm00001d008646
8	67226189	67222299	67226447	Zm00001d009496
8	80442950	80442196	80442981	Zm00001d009772
8	91618659	91618566	91619117	Zm00001d009945
8	99284776	99278127	99285066	Zm00001d010106
8	142168878	142163536	142168999	Zm00001d011180
8	150337273	150334356	150342192	Zm00001d011430
8	150564756	150561818	150568628	Zm00001d011446
8	169547803	169547499	169551527	Zm00001d012175
8	171913433	171912508	171913492	Zm00001d012287
8	174976546	174975143	174978806	Zm00001d012465
8	175695832	175694309	175696390	Zm00001d012510
8	177767708	177767336	177768568	Zm00001d012644
8	178371774	178360607	178372390	Zm00001d012672
9	742752	742710	744038	Zm00001d044734
9	15356498	15355255	15356578	Zm00001d045185
9	19060970	19060453	19065712	Zm00001d045326
9	68752381	68744977	68757303	Zm00001d046166
9	68800888	68800140	68802556	Zm00001d046168
9	71961977	71959994	71962191	Zm00001d046207
9	100672069	100666621	100672101	Zm00001d046655
9	106007414	106003316	106008536	Zm00001d046788
9	106803083	106801933	106804839	Zm00001d046811
9	118069265	118067914	118069999	Zm00001d047089
9	124917243	124914348	124917662	Zm00001d047271
9	131184502	131184363	131185660	Zm00001d047470
9	131498152	131494599	131498207	Zm00001d047479
9	150091188	150083877	150093236	Zm00001d048096
9	155787016	155786126	155792966	Zm00001d048410
10	65886874	65886692	65887828	Zm00001d024344
10	70795636	70795420	70796331	Zm00001d024437
10	119057008	119056861	119059431	Zm00001d025452
10	128990401	128984695	128990744	Zm00001d025767
10	142367958	142361347	142368169	Zm00001d026265

### Sheet: 2kb downstream the TTS
chr	SNP_position	gene start	gene end	gene ID
1	16142251	16141359	16143359	Zm00001d027875
1	60878106	60876557	60878557	Zm00001d029164
1	60878106	60877438	60879438	Zm00001d029165
1	205444529	205443842	205445842	Zm00001d031892
1	208049110	208048358	208050358	Zm00001d031961
1	208049387	208048358	208050358	Zm00001d031961
1	250110335	250108522	250110522	Zm00001d033092
1	262996493	262996125	262998125	Zm00001d033448
1	294733253	294731510	294733510	Zm00001d034501
1	294733253	294731568	294733568	Zm00001d034502
2	11934758	11934643	11936643	Zm00001d002396
2	194067852	194067158	194069158	Zm00001d005965
2	194067852	194067215	194069215	Zm00001d005966
2	218528728	218527958	218529958	Zm00001d006883
3	19188259	19188173	19190173	Zm00001d039911
3	32102324	32101662	32103662	Zm00001d040210
3	210436342	210434622	210436622	Zm00001d043798
4	153861012	153860238	153862238	Zm00001d026915
4	159866324	159864823	159866823	Zm00001d051471
4	196257849	196256122	196258122	Zm00001d052661
5	7185183	7184784	7186784	Zm00001d013256
5	15093117	15092540	15094540	Zm00001d013595
5	15093117	15092771	15094771	Zm00001d013596
5	195391113	195390064	195392064	Zm00001d017420
5	220484904	220483106	220485106	Zm00001d018423
6	166900492	166899871	166901871	Zm00001d038917
6	166900492	166899843	166901843	Zm00001d038918
7	144831340	144831009	144833009	Zm00001d021169
7	144831340	144829920	144831920	Zm00001d021170
8	27663911	27662867	27664867	Zm00001d008008
8	142739968	142738003	142740003	Zm00001d011197
8	167570408	167569229	167571229	Zm00001d012067
8	174861710	174861025	174863025	Zm00001d012458
9	6693229	6692081	6694081	Zm00001d044898
9	12699841	12699001	12701001	Zm00001d045104
9	47168143	47166289	47168289	Zm00001d045914
9	96320259	96320136	96322136	Zm00001d046569
9	127020310	127020147	127022147	Zm00001d047346
9	130906400	130905884	130907884	Zm00001d047463
9	147861474	147861093	147863093	Zm00001d048007
10	100393498	100393417	100395417	Zm00001d025027
10	120015157	120013217	120015217	Zm00001d025475
10	142616135	142616005	142618005	Zm00001d026273
