## Supplementary Table 15 for "Methylation content sensitive enzyme ddRAD (MCSeEd): a reference-free, whole genome profiling system to address cytosine/ adenine methylation changes"

### Sheet: legend
Table S14. List of codes, index adaptors and oligonucleotides.

### Sheet: barcode adapters
Primer name	Oligo info	Oligo sequence
P1	P1_PstI_GCTACAA_TOP	ACACTCTTTCCCTACACGACGCTCTTCCGATCTGCTACAATGCA
	P1_PstI_BOT	[Phos]TTGTAGCAGATCGGAAGAGCGTCGTGTAGGGAAAGAGTGT
P2	P2_PstI_AGCATCA_TOP	ACACTCTTTCCCTACACGACGCTCTTCCGATCTAGCATCATGCA
	P2_PstI_BOT	[Phos]TGATGCTAGATCGGAAGAGCGTCGTGTAGGGAAAGAGTGT
P3	P3_PstI_CCATCCA_TOP	ACACTCTTTCCCTACACGACGCTCTTCCGATCTCCATCCATGCA
	P3_PstI_BOT	[Phos]TGGATGGAGATCGGAAGAGCGTCGTGTAGGGAAAGAGTGT
P7	P7_ACI_CCACCGT_TOP	ACACTCTTTCCCTACACGACGCTCTTCCGATCTCCACCGT
	P7_ACI_BOT	[Phos]CGACGGTGGAGATCGGAAGAGCGTCGTGTAGGGAAAGAGTGT
P8	P8_ACI_CGTGCGA_TOP	ACACTCTTTCCCTACACGACGCTCTTCCGATCTCGTGCGA
	P8_ACI_BOT	[Phos]CGTCGCACGAGATCGGAAGAGCGTCGTGTAGGGAAAGAGTGT
P9	P9_ACI_GAACAAT_TOP	ACACTCTTTCCCTACACGACGCTCTTCCGATCTGAACAAT
	P9_ACI_BOT	[Phos]CGATTGTTCAGATCGGAAGAGCGTCGTGTAGGGAAAGAGTGT
P10	P10_EcoT22_CCGATAT_TOP	ACACTCTTTCCCTACACGACGCTCTTCCGATCTCCGATATTGCA
	P10_EcoT22_BOT	[Phos]ATATCGGAGATCGGAAGAGCGTCGTGTAGGGAAAGAGTGT
P11	P11_EcoT22_GACACGT_TOP	ACACTCTTTCCCTACACGACGCTCTTCCGATCTGACACGTTGCA
	P11_EcoT22_BOT	[Phos]ACGTGTCAGATCGGAAGAGCGTCGTGTAGGGAAAGAGTGT
P12	P12_EcoT22_TCGGTTC_TOP	ACACTCTTTCCCTACACGACGCTCTTCCGATCTTCGGTTCTGCA
	P12_EcoT22_BOT	[Phos]GAACCGAAGATCGGAAGAGCGTCGTGTAGGGAAAGAGTGT
P22	P22_DPNII_CTCGATA_TOP	ACACTCTTTCCCTACACGACGCTCTTCCGATCTCATCAAC
	P22_DPNII_BOT	[Phos]GATCTATCGAGAGATCGGAAGAGCGTCGTGTAGGGAAAGAGTGT
P23	P23_DPNII_ACTTCGA_TOP	ACACTCTTTCCCTACACGACGCTCTTCCGATCTACTTCGA
	P23_DPNII_BOT	[Phos]GATCTCGAAGTAGATCGGAAGAGCGTCGTGTAGGGAAAGAGTGT
P24	P24_DPNII_CATCAAC_TOP	ACACTCTTTCCCTACACGACGCTCTTCCGATCTCATCAAC
	P24_DPNII_BOT	[Phos]GATCGTTGATGAGATCGGAAGAGCGTCGTGTAGGGAAAGAGTGT

### Sheet: MseI adapter
Name	Oligo sequence
MseI_TOP	GTGACTGGAGTTCAGACGTGTGCTCTTCCGATCTG
MseI_BOT	[Phos]TACAGATCGGAAGAGCGAGAACAA

### Sheet: Index oligos
Name	Oligo sequence
PCR1_MCSeEd	AATGATACGGCGACCACCGAGATCTACACTCTTTCCCTACACGACG
PCR2_Idx_2_CGATGT	CAAGCAGAAGACGGCATACGAGATACATCGGTGACTGGAGTTCAGACGTGTGC
PCR2_Idx_4_TGACCA	CAAGCAGAAGACGGCATACGAGATTGGTCAGTGACTGGAGTTCAGACGTGTGC
PCR2_Idx_5_ACAGTG	CAAGCAGAAGACGGCATACGAGATCACTGTGTGACTGGAGTTCAGACGTGTGC
PCR2_Idx_6_GCCAAT	CAAGCAGAAGACGGCATACGAGATATTGGCGTGACTGGAGTTCAGACGTGTGC

### Sheet: qMSRE oligos
Name	Oligo sequence
GAPDH_for	CACCCAGAAAACTGTTGACG
GAPDH_rev	CGGTGCTGCTAGGAATGATG
A_for	TCATTTTGGCCCACGGAC
A_rev	CACAAATATCTCGGACAGGA
B_for	ATCCAAGGCATAATTTAAACCAG
B_rev	CACAGGGACTTGAACCAAAAA
C_for	CAAAAGGGATTCTTTGGAG
C_rev	GCTAGATCTCAGGGTTTGC
D_for	CACAGTTTGCCTCTCTTAC
D_rev	AGCAGACTCACCTCCTC
E_for	ATAATTATTCGACCTCCTG
E_rev	CATTGTCACTCATCGTCT
F_for	CTTTTTCCAGTTAGTTCTCTT
F_rev	ATAGCAGCATGTCATCTTAG
G_for	ATAAATTCCTACTCACTTTCC
G_rev	CTCTCTTTTTCCTATTGTCTG
H_for	GGCTTGCTAGACATCTATACTA
H_rev	TCATAGCCACATCTATAATTTC
I_for	CGTTGGCTCTTTCTACTTGC
I_rev	TTTTGATTTCTGCGAACAA
J_for	GAATTTTTCAGACCAAAAG
J_rev	AATAGTATAGCTTGCATTGG
