## Supplementary Table 16 for "Methylation content sensitive enzyme ddRAD (MCSeEd): a reference-free, whole genome profiling system to address cytosine/ adenine methylation changes"

### Sheet: Foglio1
Table S15. Example of how the relative methylation levels were calculated.
Locus details			Real read counts observed						Highest read count	Inferred relative methylation read
Chr	Position	str	WW_1	WW_2	WW_3	DS_1	DS_2	DS_3		WW_1	WW_2	WW_3	DS_1	DS_2	DS_3
1	468550	-	7	6	6	24	25	20	25	18	19	19	1	0	5
1	560787	+	35	41	38	14	17	13	41	6	0	3	27	24	28
